# DeepPlnc: Bi-modal Deep Learning for Highly Accurate Plant lncRNA Discovery

**DOI:** 10.1101/2021.12.10.472074

**Authors:** Ritu, Sagar Gupta, Nitesh Kumar Sharma, Ravi Shankar

**Affiliations:** Studio of Computational Biology & Bioinformatics, The Himalayan Centre for High-throughput Computational Biology (HiCHiCoB, A BIC supported by DBT, Govt. of India), CSIR-Institute of Himalayan Bioresource Technology (CSIR-IHBT), Palampur (HP), 176061, India; Academy of Scientific and Innovative Research (AcSIR), Ghaziabad, Uttar Pradesh, 201002, India

**Keywords:** Plant lncRNAs, Deep learning, Bi-modal CNN, Transcriptomic analysis, Next generation sequencing, non-coding RNAs

## Abstract

We present here a bi-modal CNN based deep-learning system, DeepPlnc, to identify plant lncRNAs with high accuracy while using sequence and structural properties. Unlike most of the existing software, it works accurately even in conditions with ambiguity of boundaries and incomplete sequences. It scored consistently high for performance metrics while breaching accuracy of >98% when tested across a large number of validated instances. During benchmarking it consistently outperformed all the compared tools and maintained a highly significant lead in the range of 4.6%-10.3% from the second best performing tool (p-value << 0.01). DeepPlnc was used to annotate a de novo assembled transcriptome of a himalayan species where again it suggested its much better suitability for genome and transcriptome annotation purposes than the existing tools. DeepPlnc has been made freely available as a web-server and stand-alone program at https://scbb.ihbt.res.in/DeepPlnc/.
