## Supplementary Table S1 for "DeepPlnc: Bi-modal Deep Learning for Highly Accurate Plant lncRNA Discovery"

### Sheet: Infomation Sheet
Sheet Name	Detailed Information
S1	Source infomation for Dataset A which contains experimentally validated lncRNAs which were used to construct and evaluate the DeepPlnc bi-modal CNN
S2	Source infomation for Dataset B which contains known as well as predicted lncRNAs which were used to evaluate the DeepPlnc and the compared tools

### Sheet: Sheet1
Table S1 Sheet 1: Dataset “A” containing experimentally validated lncRNAs which were used to construct and evaluate the DeepPlnc bi-modal CNN
S.No.	Species	Source	File Name
1	Aegilops tauschii	Ensembl Plants	Aegilops_tauschii.Aet_v4.0.ncrna.fa
2	Amborella trichopoda	Ensembl Plants	Amborella_trichopoda.AMTR1.0.ncrna.fa
3	Arabidopsis thaliana	PncStress, PLncDB, Ensembl Plants	Arabidopsis_thaliana_lncRNA.fa, A.tha.lncRNA-EVLncRNAs.fa, Arabidopsis_thaliana.TAIR10.ncrna.fa
4	Beta vulgaris	Ensembl Plants	Beta_vulgaris.RefBeet-1.2.2.ncrna.fa
5	Brassica napus	PLncDB, Ensembl Plants	B.nap.lncRNA-EVLncRNAs.fa, Brassica_napus.AST_PRJEB5043_v1.ncrna.fa
6	Brassica oleracea	PncStress, Ensembl Plants	Brassica_oleracea_lncRNA.fa, Brassica_oleracea.BOL.ncrna.fa
7	Brassica rapa	PncStress, PLncDB, Ensembl Plants	Brassica_rapa_lncRNA.fa, B.rap.lncRNA-EVLncRNAs.fa, Brassica_rapa.Brapa_1.0.ncrna.fa
8	Citrus clementina	Ensembl Plants	Citrus_clementina.Citrus_clementina_v1.0.ncrna.fa
9	Digitalis purpurea	PncStress	Digitalis_purpurea_lncRNA.fa
10	Glycine max	PLncDB, Ensembl Plants	G.max.lncRNA-EVLncRNAs.fa, Glycine_max.Glycine_max_v2.1.ncrna.fa
11	Gossypium hirsutum	PncStress	Gossypium_hirsutum_lncRNA.fa
12	Helianthus annuus	Ensembl Plants	Helianthus_annuus.HanXRQr1.0.ncrna.fa
13	Hordeum vulgare	PncStress, PLncDB, Ensembl Plant	Hordeum_vulgare_lncRNA.fa, H.vul.lncRNA-EVLncRNAs.fa Hordeum_vulgare.IBSC_v2.ncrna.fa
14	Morus multicaulis	PncStress	Morus_multicaulis_lncRNA.fa
15	Medicago truncatula	PncStress, PLncDB, Ensembl Plants	Medicago_truncatula_lncRNA.fa, M.tru.lncRNA-EVLncRNAs.fa, Medicago_truncatula.MedtrA17_4.0.ncrna.fa
16	Musa acuminata	PncStress	Musa_acuminata_lncRNA.fa
17	Nicotiana attenuata	Ensembl Plants	Nicotiana_attenuata.NIATTr2.ncrna.fa
18	Oryza glaberrima	Ensembl Plants	Oryza_glaberrima.Oryza_glaberrima_V1.ncrna.fa
19	Oryza longistaminata	Ensembl Plants	Oryza_longistaminata.O_longistaminata_v1.0.ncrna.fa
20	Oryza meridionalis	Ensembl Plants	Oryza_meridionalis.Oryza_meridionalis_v1.3.ncrna.fa
21	Oryza rufipogon	Ensembl Plants	Oryza_rufipogon.OR_W1943.ncrna.fa
22	Oryza sativa	PncStress, PLncDB, Ensembl Plants	Oryza_sativa_lncRNA.fa, O.sat.lncRNA-EVLncRNAs.fa, Oryza_sativa.IRGSP-1.0.ncrna.fa
23	Populus simonii	PncStress	Populus_simonii_lncRNA.fa
24	Solanum tuberosum	PncStress	Solanum_tuberosum_lncRNA.fa
25	Triticum aestivum	PncStress, PLncDB, Ensembl Plants	Triticum_aestivum_lncRNA.fa, T.aes.lncRNA-EVLncRNAs.fa, Triticum_aestivum.IWGSC.ncrna.fa
26	Triticum dicoccoide	Ensembl Plants	Triticum_dicoccoides.WEWSeq_v.1.0.ncrna.fa
28	Triticum urartu	Ensembl Plants	Triticum_urartu.ASM34745v1.ncrna.fa
29	Vigna radiata	PlncDB	V.rad.lncRNA-EVLncRNAs.fa
30	Vitis vinifera	PncStress, PLncDB, Ensembl Plants	Vitis_vinifera_lncRNA.fa, V.vin.lncRNA-EVLncRNAs.fa, Vitis_vinifera.12X.ncrna.fa
31	Zea mays	PncStress, PLncDB, Ensembl Plants	Zea_mays_lncRNA.fa, Z.may.lncRNA-EVLncRNAs.fa, Zea_mays.B73_RefGen_v4.ncrna.fa

### Sheet: Sheet2
Table S1 Sheet 2: Dataset “B” containing known as well as predicted lncRNAs which were used to evaluate the DeepPlnc and the compared tools
S.No.	Species	Source	File Name
1	Arabidopsis lyrata	PNRD	Arabidopsis_lyrata.txt
2	Arabidopsis thaliana	PNRD	Ath.txt
3	Brassica rapa	PNRD	Brassica_rapa.txt
4	Cucumis sativus	PNRD	Cucumis_sativus.txt
5	Gossypium barbadense	PNRD	Ganoderma_lucidum.txt
6	Hordeum vulgare	PNRD	Hordeum_vulgaresubsp.Vulgare.txt
7	Medicago truncatula	PNRD	Medicago_truncatula.txt
8	Oryza brachyantha	CNIT	Oryza_brachyantha.Oryza_brachyantha.v1.4b.ncrna.fa
9	Oryza sativa	PNRD	Oryza_sativa.txt
10	Populus trichocarpa	PNRD	Populus_trichocarpa.txt
11	Setaria italica	PNRD	Setaria_italica.txt
12	Solanum lycopersicum	PNRD	Solanum_lycopersicum.txt
13	Theobroma cacao	CNIT	Theobroma_cacao.Theobroma_cacao_20110822.ncrna.fa
14	Triticum aestivum	PNRD	Triticum_aestivum.txt
15	Vitis vinifera	PNRD	Vitis_vinifera.txt
16	Zea mays	PNRD	Zea_mays.txt
