## Supplementary Table S2 for "DeepPlnc: Bi-modal Deep Learning for Highly Accurate Plant lncRNA Discovery"

### Sheet: Sequence part
Activation_function	Batchsize	Dropout_rate	Epoch	Filter_depth_layer	Learning_rate	Dense_layer_Unit	Accuracy
relu	119	0.1959	54	56	0.2223	43	60.8117
softsign	47	0.835	42	26	0.7422	30	61.1522
LeakyReLU	126	0.2765	48	26	0.8138	54	61.4102
exponential	88	0.03681	56	23	0.04677	34	61.4159
elu	124	0.1535	93	24	0.992	34	61.5096
elu	41	0.3795	97	54	0.4843	15	61.9517
tanh	34	0.1422	92	61	0.6683	57	62.2261
relu	47	0.8983	32	41	0.4674	29	62.2483
softsign	25	0.8505	55	38	0.6158	23	62.343
exponential	90	0.009901	64	17	0.4018	19	62.7193
sigmoid	35	0.009065	53	16	0.4281	24	62.7375
LeakyReLU	43	0.03301	35	28	0.3577	60	63.7072
softplus	118	0.6433	82	21	0.7522	35	63.8507
elu	97	0.03546	90	50	0.1823	29	64.1927
selu	113	0.04711	89	10	0.9818	52	64.5224
sigmoid	75	0.7438	26	10	0.5244	53	65.0756
softplus	131	0.1476	93	39	0.8772	55	65.3101
sigmoid	130	0.1678	51	41	0.2245	34	65.5542
LeakyReLU	119	0.334	69	24	0.4307	32	65.7151
selu	37	0.4902	23	63	0.6199	32	65.8388
elu	132	0.3244	53	33	0.4865	15	66.1393
elu	138	0.4867	58	34	0.8164	56	66.3333
selu	83	0.1453	44	16	0.675	54	66.4764
tanh	66	0.2472	74	31	0.9312	18	66.517
elu	51	0.8957	21	34	0.8652	40	66.6924
tanh	65	0.9926	88	46	0.3227	57	67.1579
relu	44	0.6745	50	40	0.2739	50	67.2117
exponential	31	0.8265	55	27	0.3939	38	67.3786
softsign	123	0.1899	45	31	0.948	34	67.4697
selu	54	0.6442	91	27	0.7502	37	67.5396
sigmoid	47	0.2508	46	23	0.3204	54	67.9528
elu	34	0.2294	78	60	0.3253	44	68.6321
selu	102	0.6251	48	10	0.9602	27	68.6728
exponential	56	0.7135	82	42	0.3511	34	69.5563
exponential	77	0.6522	75	17	0.7764	51	69.7244
elu	44	0.3038	48	9	0.5436	30	69.7308
selu	52	0.9513	56	59	0.7581	45	69.9386
LeakyReLU	30	0.08878	26	62	0.4439	54	69.951
exponential	62	0.1953	65	32	0.8342	24	70.0371
tanh	55	0.7496	40	39	0.09041	49	70.1042
sigmoid	83	0.449	79	61	0.5682	50	70.1067
sigmoid	48	0.9866	89	44	0.2056	19	70.8887
exponential	98	0.954	75	59	0.6967	35	70.9388
softplus	39	0.3422	92	53	0.7301	41	71.1432
sigmoid	33	0.7432	58	12	0.8523	34	71.1876
exponential	123	0.1452	55	55	0.2145	41	71.2693
LeakyReLU	69	0.4196	83	13	0.3638	31	73.0482
exponential	98	0.1775	64	18	0.01273	52	73.0624
elu	52	0.9338	26	24	0.9364	17	73.2572
LeakyReLU	52	0.8603	59	46	0.307	30	73.6053
exponential	68	0.332	81	54	0.9329	60	73.7827
tanh	42	0.6924	84	52	0.03435	44	74.1163
selu	87	0.8927	26	15	0.8472	54	74.5549
selu	92	0.07284	93	28	0.1344	14	74.9971
elu	104	0.6982	30	28	0.9703	63	75.0363
tanh	46	0.09119	75	25	0.373	37	75.2784
elu	103	0.1175	37	58	0.706	49	75.6037
tanh	126	0.504	57	48	0.4198	27	75.7256
relu	50	0.7173	91	13	0.8756	57	75.9018
elu	126	0.09537	28	12	0.9191	23	75.92
LeakyReLU	133	0.4175	78	29	0.0434	49	76.0536
selu	107	0.5441	68	58	0.5107	39	76.1645
selu	75	0.8863	99	25	0.4504	34	76.2165
LeakyReLU	128	0.4306	49	58	0.5458	44	76.2785
tanh	98	0.429	30	22	0.7498	9	76.4061
sigmoid	87	0.2823	20	24	0.9683	18	76.4571
LeakyReLU	75	0.3269	93	23	0.8391	13	76.6408
softsign	91	0.01124	58	63	0.1949	28	76.788
tanh	54	0.4331	26	12	0.8893	19	76.9195
exponential	82	0.7767	97	26	0.6961	12	77.0644
exponential	88	0.8803	30	11	0.03355	9	77.0819
elu	130	0.8643	70	62	0.3331	16	77.3603
softsign	70	0.3266	26	37	0.6747	20	78.0033
sigmoid	25	0.9631	80	49	0.4136	24	78.0544
selu	135	0.7475	52	22	0.5294	14	78.1772
tanh	106	0.6037	32	14	0.9783	14	78.4186
relu	37	0.01113	70	26	0.6935	45	78.5621
LeakyReLU	82	0.9398	76	62	0.6407	33	78.8495
selu	133	0.1913	33	52	0.6299	12	79.561
softsign	104	0.4545	34	27	0.225	15	79.6506
LeakyReLU	106	0.2732	50	17	0.9386	61	79.7009
elu	36	0.4687	98	57	0.5767	57	80.3296
LeakyReLU	29	0.2329	56	61	0.03872	9	80.5145
selu	39	0.3727	54	39	0.2064	47	81.0466
elu	71	0.7595	98	39	0.1975	34	81.1204
tanh	84	0.4359	85	38	0.7509	11	81.4014
sigmoid	23	0.5075	37	26	0.8617	28	82.0095
elu	132	0.2707	96	56	0.06239	54	82.2816
relu	130	0.9168	70	26	0.4794	53	82.5864
relu	58	0.5506	81	15	0.1436	58	82.8148
exponential	69	0.9105	76	53	0.3508	11	82.8286
selu	137	0.2777	31	31	0.4012	31	82.8527
softsign	24	0.5045	41	31	0.1819	60	82.9554
selu	90	0.2416	25	34	0.8188	39	83.1015
softplus	110	0.1273	51	18	0.8536	50	83.3629
elu	35	0.5317	35	55	0.6341	14	83.5805
exponential	38	0.979	58	59	0.7691	32	84.3783
selu	87	0.9086	29	12	0.9123	59	84.4899
LeakyReLU	118	0.1483	74	40	0.8364	58	84.6679
relu	100	0.2	39	32	0.2098	32	84.7257

### Sheet: Structural part
Activation_function	Batchsize	Dropout_rate	Epoch	Filter_depth_layer_1	Filter_depth_layer_2	Learning_rate	Dense_layer_Unit	Accuracy
selu	116	0.07376	90	36	52	0.1305	30	60.0436
softplus	55	0.6103	49	9	30	0.526	33	60.112
elu	128	0.8871	44	27	51	0.5584	52	60.2218
selu	132	0.8638	60	53	24	0.8503	10	60.2389
softsign	109	0.8878	71	44	16	0.3482	28	60.5246
softsign	30	0.5143	86	38	63	0.6782	10	60.5904
exponential	122	0.03997	41	12	24	0.2234	23	60.729
tanh	60	0.3957	99	29	31	0.8722	50	61.047
LeakyReLU	137	0.2021	21	37	61	0.1566	17	61.4998
exponential	67	0.1141	41	24	57	0.04789	48	61.6096
softplus	111	0.9138	60	55	58	0.4645	11	61.8091
elu	118	0.5265	42	21	28	0.4494	49	62.3379
tanh	42	0.127	74	19	15	0.9578	47	63.3523
softsign	56	0.732	25	8	46	0.06854	14	63.5488
exponential	79	0.3673	35	15	63	0.2442	36	63.8989
elu	53	0.1612	91	63	31	0.3804	64	64.1645
exponential	102	0.9885	93	10	48	0.507	24	64.1993
tanh	49	0.8679	24	57	52	0.6846	19	64.2568
selu	28	0.04564	62	22	44	0.2722	16	64.4957
relu	49	0.6706	70	55	60	0.175	25	65.2386
selu	120	0.1507	99	51	54	0.0218	19	65.7561
relu	120	0.2215	29	18	34	0.2212	9	65.9416
LeakyReLU	37	0.5235	79	32	56	0.7508	49	66.0389
tanh	105	0.869	96	49	53	0.04896	61	66.6408
elu	125	0.8331	29	14	43	0.3066	20	66.6834
sigmoid	122	0.3563	58	13	9	0.6327	32	67.1706
tanh	84	0.181	54	51	33	0.3737	55	67.251
softsign	81	0.2119	41	31	29	0.1571	9	67.5028
softplus	133	0.6666	81	39	17	0.1431	40	67.5952
exponential	88	0.4984	61	30	54	0.8824	45	67.7231
tanh	41	0.3703	78	58	21	0.4356	46	68.0794
softplus	71	0.5615	37	24	26	0.9887	54	68.2745
relu	39	0.3233	68	16	40	0.09818	19	68.494
softsign	120	0.1651	23	12	30	0.4359	56	68.7208
sigmoid	72	0.2209	38	44	22	0.3273	19	69.1444
relu	60	0.5729	24	49	24	0.7666	9	69.4335
relu	90	0.8074	91	10	55	0.9348	55	69.544
tanh	116	0.2669	37	26	42	0.4016	49	69.679
sigmoid	103	0.4833	87	57	44	0.985	15	70.1227
sigmoid	126	0.5238	63	48	26	0.3048	26	70.3499
relu	82	0.5077	37	33	14	0.8217	18	70.9868
selu	58	0.1962	45	10	27	0.8711	41	70.9914
LeakyReLU	24	0.02604	85	57	10	0.1514	36	71.4251
sigmoid	97	0.5118	36	60	54	0.2584	15	71.4651
elu	86	0.6988	52	9	11	0.8894	41	71.6453
sigmoid	40	0.7381	32	25	19	0.2074	35	71.7695
softsign	70	0.3226	74	28	26	0.4019	57	71.8433
relu	120	0.8288	78	48	16	0.2918	32	71.8621
LeakyReLU	39	0.5585	62	53	32	0.4493	53	71.9563
relu	118	0.945	77	10	46	0.7253	50	72.5756
exponential	79	0.8484	57	52	13	0.1659	35	72.858
selu	31	0.08356	59	32	54	0.8664	40	73.7968
selu	127	0.4777	36	49	54	0.01245	37	74.1839
elu	27	0.7233	24	28	35	0.08499	53	74.2116
tanh	66	0.244	90	60	19	0.1741	30	74.3977
sigmoid	23	0.5264	61	36	39	0.01146	40	74.6731
exponential	120	0.566	44	19	54	0.4757	41	75.0612
sigmoid	60	0.3989	83	54	24	0.5166	10	75.2117
LeakyReLU	90	0.475	25	58	39	0.5394	24	75.2753
selu	118	0.5821	36	56	28	0.06843	30	75.3619
tanh	28	0.3771	56	37	15	0.3207	15	75.6543
sigmoid	23	0.222	61	40	28	0.7513	24	75.682
tanh	68	0.661	56	28	18	0.2885	52	75.898
elu	30	0.3928	88	43	33	0.3612	14	76.1902
softsign	31	0.23	46	63	29	0.9818	24	76.4401
exponential	21	0.7556	91	34	11	0.9298	51	76.5719
LeakyReLU	30	0.812	89	18	42	0.9288	64	77.0628
softplus	97	0.007597	38	41	17	0.7669	56	77.4041
tanh	34	0.2323	26	16	43	0.9729	55	77.4169
relu	100	0.04819	25	22	15	0.1319	52	78.3812
softsign	72	0.1968	66	26	54	0.9007	35	78.4586
selu	42	0.8034	42	35	22	0.8062	47	78.6664
tanh	76	0.09571	94	63	11	0.3064	47	78.7967
LeakyReLU	54	0.5755	49	52	58	0.7976	17	79.8829
softsign	75	0.2008	41	58	17	0.4555	25	79.9329
sigmoid	64	0.6233	55	56	47	0.749	10	80.5536
elu	130	0.4991	66	41	21	0.3944	28	80.7656
relu	111	0.3331	63	44	29	0.161	42	80.8963
tanh	107	0.7443	21	9	22	0.1888	59	81.136
sigmoid	69	0.7546	50	24	39	0.4272	34	81.4507
elu	84	0.05293	77	36	21	0.62	41	81.5774
softsign	97	0.7056	77	25	27	0.3536	60	81.7708
tanh	79	0.5107	67	59	62	0.1626	18	82.37
tanh	24	0.9079	53	28	16	0.3795	35	82.421
exponential	118	0.8645	87	55	64	0.2223	19	82.4468
relu	118	0.1194	75	38	36	0.7132	32	82.5583
tanh	94	0.4143	53	19	33	0.8422	54	82.578
sigmoid	73	0.03947	76	53	42	0.9201	31	82.7239
softplus	134	0.7211	92	24	31	0.9753	37	83.0841
selu	133	0.6548	60	61	50	0.4163	11	83.5433
elu	34	0.5088	45	61	14	0.6496	40	83.5624
selu	63	0.5847	72	52	31	0.2241	62	83.6847
sigmoid	126	0.2571	59	11	39	0.3592	19	83.7792
sigmoid	87	0.8567	74	61	19	0.1674	18	83.8505
softsign	98	0.3104	32	45	51	0.5484	38	83.9865
tanh	59	0.05174	36	40	51	0.8232	38	84.0326
LeakyReLU	115	0.2395	27	52	33	0.04418	32	84.0435
LeakyReLU	32	0.9355	55	28	50	0.6165	56	84.5427
elu	74	0.5858	71	25	51	0.4657	17	84.6795
selu	100	0.2	50	32	64	0.187	32	86.7937
