## Supplementary Table S3 for "DeepPlnc: Bi-modal Deep Learning for Highly Accurate Plant lncRNA Discovery"

### Sheet: Information Sheet
Sheet Name	Detailed Information
Sheet1	Number of experimentally validated lncRNAs which were used to construct and evaluate the DeepPlnc multi-modal CNN for Dataset “A” for 30 plant species.
Sheet2	Species wise composition of Dataset “B” contains known as well as predicted lncRNAs which were used to evaluate the DeepPlnc and the compared tools.

### Sheet: Sheet1
Table S3 Sheet 1: Number of experimentally validated lncRNAs which were used to construct and evaluate the DeepPlnc multi-modal CNN for Dataset “A” for 30 plant species.
S. No.	Species	Count
1	Aegilops tauschii	12
2	Amborella trichopoda	4
3	Arabidopsis thaliana	3856
4	Beta vulgaris	3
5	Brassica napus	7
6	Brassica oleracea	3
7	Brassica rapa	1
8	Citrus clementina	1
9	Digitalis purpurea	29
10	Glycine max	1
11	Gossypium hirsutum	11
12	Helianthus annuus	3
13	Hordeum vulgare	19
14	Morus multicaulis	1
15	Medicago truncatula	2
16	Musa acuminata	1
17	Nicotiana attenuata	2
18	Oryza glaberrima	3
19	Oryza longistaminata	2
20	Oryza meridionalis	1
21	Oryza rufipogon	1
22	Oryza sativa	1
23	Populus simonii	41
24	Solanum tuberosum	1
25	Triticum aestivum	28
26	Triticum dicoccoide	13
27	Triticum urartu	7
28	Vigna radiata	1
29	Vitis vinifera	14
30	Zea mays	2494

### Sheet: Sheet2
Table S3 Sheet 2: Species wise composition of Dataset “B” contains known as well as predicted lncRNAs which were used to evaluate the DeepPlnc and the compared tools.
S. No.	Species	Count
1	Arabidopsis lyrata	477
2	Arabidopsis thaliana	2622
3	Brassica rapa	1
4	Cucumis sativus	7
5	Gossypium barbadense	1
6	Hordeum vulgare	1
7	Medicago truncatula	2
8	Oryza brachyantha	418
9	Oryza sativa	790
10	Populus trichocarpa	564
11	Setaria italica	8
12	Solanum lycopersicum	8
13	Theobroma cacao	21
14	Triticum aestivum	1
15	Vitis vinifera	1
16	Zea mays	2138
