## Supplementary Table S4 for "DeepPlnc: Bi-modal Deep Learning for Highly Accurate Plant lncRNA Discovery"

### Sheet: Sheet1
Table S4: TEN FOLD INDEPENDENT RANDOM TRIALS FOR VALIDATION
FOLD	ACCURACY
	Chunks	Full
1	98.15	98.78
2	96.68	98.61
3	97.66	97.89
4	98.11	98.54
5	97.84	98.49
6	96.93	98.51
7	96.88	98.4
8	97.48	98.03
9	97.28	97.52
10	97.2	97.29
