## Supplementary Table S5 for "DeepPlnc: Bi-modal Deep Learning for Highly Accurate Plant lncRNA Discovery"

### Sheet: Information Sheet
Sheet Name	Detailed Information
S1	Benchmark Performance On Chunks Dataset “A”
S2	Benchmark Performance On Full Dataset “A”
S3	Benchmark Performance On Chunks Dataset “B”
S4	Benchmark Performance On Full Dataset “B”

### Sheet: Sheet1
Table S5 Sheet 1: Benchmark Performance On Chunks Dataset “A”
Tool	POSITIVE	NEGATIVE	TRUE POSITIVE	TRUE NEGATIVE	FALSE NEGATIVE	FALSE POSITIVE	TOTAL	ACCURACY	SENSITIVITY	SPECIFICITY	F1-SCORE	MCC
RNAplonc	177319	177319	41315	177319	136004	0	354638	61.3537	23.3	100	37.794	36.1907
PreLnc(A.th.)	177319	177319	72582	175822	104737	1497	354638	70.0444	40.9333	99.1556	57.7429	49.308
PreLnc(Z.ma.)	177319	177319	135551	157361	41768	19958	354638	82.5944	76.4444	88.7444	81.4539	65.6877
PLncPRO(dicot)	177319	177319	148042	163547	29277	13772	354638	87.8611	83.4889	92.2333	87.3061	76.0134
PLncPRO(monocot)	177319	177319	153873	160060	23446	17259	354638	88.5222	86.7778	90.2667	88.3184	77.0914
CNIT	177319	177319	149756	158941	27563	18378	354638	87.0693	84.4556	89.6356	86.6161	74.2155
PlncRNA-HDeep	177319	177319	72582	160257	104737	17062	354638	65.6556	40.9333	90.3778	54.3764	36.0225
DeepPlnc	177319	177319	174039	175528	3280	1791	354639	98.1502	98.99	97.3105	98.1656	96.314

### Sheet: Sheet2
Table S5 Sheet 2: Benchmark Performance On Full Dataset “A”
Tool	POSITIVE	NEGATIVE	TRUE POSITIVE	TRUE NEGATIVE	FALSE NEGATIVE	FALSE POSITIVE	TOTAL	ACCURACY	SENSITIVITY	SPECIFICITY	F1-SCORE	MCC
RNAplonc	2894	2506	2595	2384	299	122	5400	92.2037	89.6683	95.1317	92.4969	84.5825
PreLnc(A.th.)	3000	3000	2866	2552	134	448	6000	90.3	95.5333	85.0667	90.7824	81.0452
PreLnc(Z.ma.)	3000	3000	2748	2808	252	192	6000	92.6	91.6	93.6	92.5253	85.217
PLncPRO(dicot)	3000	3000	2774	2751	226	249	6000	92.0833	92.4667	91.7	92.1136	84.1691
PLncPRO(monocot)	3000	3000	2687	1817	313	1183	6000	75.0667	89.5667	60.5667	78.2242	52.3845
CNIT	2992	2999	2516	2753	476	246	5991	87.9486	84.0909	91.7973	87.4522	76.1197
PlncRNA-HDeep	3000	3000	2641	1836	359	1164	6000	74.6167	88.0333	61.2	77.6194	51.1076
DeepPlnc	3000	3000	2981	2946	19	54	6001	98.7833	99.3667	98.2	98.7904	97.5733

### Sheet: Sheet3
Table S5 Sheet 3: Benchmark Performance On Chunks Dataset “B”
Tool	POSITIVE	NEGATIVE	TRUE POSITIVE	TRUE NEGATIVE	FALSE NEGATIVE	FALSE POSITIVE	TOTAL	ACCURACY	SENSITIVITY	SPECIFICITY	F1-SCORE	MCC
RNAplonc	8442900	8442900	1064665	8441206	7378235	1694	16885800	56.2513	12.6102	99.9799	22.3922	25.8685
PreLnc(A.th.)	8442900	8442900	2906047	8337363	5536853	105537	16885800	66.585	34.42	98.75	50.7408	43.3247
PreLnc(Z.ma.)	8442900	8442900	5525034	6663980	2917866	1778920	16885800	72.185	65.44	78.93	73.7032	44.7793
PLncPRO(dicot)	8442900	8442900	6446999	8333142	1995901	109758	16885800	87.53	76.36	98.7	85.9619	77.0062
PLncPRO(monocot)	8442900	8442900	6565200	8268976	1877700	173924	16885800	87.85	77.76	97.94	86.4865	77.2901
CNIT	8442900	8442900	8316257	4746598	126643	3696302	16885800	77.36	98.5	56.22	81.3109	60.3825
PlncRNA-HDeep	8442900	8442900	5607775	6858167	2835125	1584733	16885800	73.825	66.42	81.23	71.7317	48.1813
DeepPlnc	8442900	8442900	8073945	7900865	368955	542035	16885800	94.605	95.63	93.58	94.6597	89.2287

### Sheet: Sheet4
Table S5 Sheet 4: Benchmark Performance On Full Dataset “B”
Tool	POSITIVE	NEGATIVE	TRUE POSITIVE	TRUE NEGATIVE	FALSE NEGATIVE	FALSE POSITIVE	TOTAL	ACCURACY	SENSITIVITY	SPECIFICITY	F1-SCORE	MCC
RNAplonc	7060	7060	6521	6558	539	502	14120	92.6281	92.3708	92.8908	92.6091	85.2573
PreLnc(A.th.)	7060	7060	6508	6310	552	750	14120	90.7742	92.1822	89.3758	90.9071	81.5903
PreLnc(Z.ma.)	7060	7060	6631	4506	429	2554	14120	78.8735	93.9328	63.8143	81.6386	60.5591
PLncPRO(dicot)	7060	7060	6612	6585	448	475	14120	93.4653	93.661	93.2695	93.478	86.9312
PLncPRO(monocot)	7060	7060	6597	6532	463	528	14120	92.976	93.4435	92.5084	93.0087	85.9557
CNIT	7060	7060	6153	6106	907	954	14120	86.8164	87.1589	86.4739	86.8614	73.6344
PlncRNA-HDeep	7060	7060	6464	4701	596	2359	14120	79.0693	91.5625	66.5761	81.3938	60.043
DeepPlnc	7060	7060	6988	6858	72	202	14120	98.0595	98.9802	97.1388	98.0772	96.1353
