## Supplementary Table S6 for "DeepPlnc: Bi-modal Deep Learning for Highly Accurate Plant lncRNA Discovery"

### Sheet: Sheet1
Table S6: Classification Performance of tools on Rheum australe transcriptome
TOOL	Type	TOTAL	CODING	NONCODING
DeepPlnc	Coding	2991	2268	723
	Noncoding	6598	644	5954
CNIT	Coding	2991	1630	1361
	Noncoding	6598	1480	5118
PlncPRO	Coding	2991	1691	1300
	Noncoding	6598	2177	4421
